# Cytoskeleton remodeling induced by SMYD2 methyltransferase drives breast cancer metastasis

**DOI:** 10.1101/2023.09.18.558201

**Authors:** Alexandre G. Casanova, Gael S. Roth, Simone Hausmann, Xiaoyin Lu, Lucid Belmudes, Ekaterina Bourova-Flin, Natasha M. Flores, Ana Morales Benitez, Marcello Caporicci, Jessica Vayr, Sandrine Blanchet, Francesco Ielasi, Sophie Rousseaux, Pierre Hainaut, Or Gozani, Yohann Couté, Andres Palencia, Pawel K. Mazur, Nicolas Reynoird

## Abstract

Malignant forms of breast cancer refractory to existing therapies remain a major unmet health issue, primarily due to metastatic spread. A better understanding of the mechanisms at play will provide better insights for alternative treatments to prevent breast cancer cells dispersion. Here, we identify the lysine methyltransferase SMYD2 as a clinically actionable master regulator of breast cancer metastasis. While SMYD2 is overexpressed in aggressive breast cancers, we notice that it is not required for primary tumor growth. However, mammary-epithelium specific SMYD2 ablation increases mouse overall survival by blocking the primary tumor cells ability to metastasize. Mechanistically, we identify BCAR3 as a genuine physiological substrate of SMYD2 in breast cancer cells. BCAR3 monomethylated at lysine K334 (K334me1) is recognized by a novel methyl-binding domain present in FMNLs proteins. These actin cytoskeleton regulators are recruited at the cell edges by the SMYD2 methylation signaling and modulates lamellipodia properties. Breast cancer cells with impaired BCAR3 methylation loose migration and invasiveness capacity *in vitro* and are ineffective in promoting metastases *in vivo*. Remarkably, SMYD2 pharmacologic inhibition efficiently impairs the metastatic spread of breast cancer cells, PDX and aggressive mammary tumors from genetically engineered mice. This study provides a rationale for innovative therapeutic prevention of malignant breast cancer metastatic progression by targeting the SMYD2-BCAR3-FMNL axis.
