## Supplemental Table 1 for "Cytoskeleton remodeling induced by SMYD2 methyltransferase drives breast cancer metastasis"

### Sheet: Molecular function
Table S1. Gene ontology (GO) analysis identifies significantly over-represented terms in the list of genes most positively correlated with high SMYD2 expression in TNBC patient samples. Genes with Pearson's correlation coefficient above 0.40 in absolute value and with associated P-value less than 0.05 were analyzed; GO analyeses P-value calculated by Fisher's exact test; in blue, GO terms present…
Molecular function
GO Code	GO Terms Description	P-value
GO:0008017	microtubule binding	1.45e-09
GO:0005524	ATP binding	6.2e-09
GO:0106310	protein serine kinase activity	2.22e-08
GO:0003777	microtubule motor activity	2.22e-08
GO:0004930	G protein-coupled receptor activity	8.74e-07
GO:0003723	RNA binding	1.36e-06
GO:0017116	single-stranded DNA helicase activity	2.14e-06
GO:0003697	single-stranded DNA binding	5.86e-06
GO:0003677	DNA binding	8.04e-06
GO:0003682	chromatin binding	1.75e-05
GO:0003688	DNA replication origin binding	1.81e-05
GO:0004674	protein serine/threonine kinase activity	2.25e-05
GO:0000981	DNA-binding transcription factor activity, RNA polymerase II-specific	4.63e-05
GO:0000915	actomyosin contractile ring assembly	4.79e-05
GO:0030515	snoRNA binding	5.21e-05
GO:0015616	DNA translocase activity	5.67e-05
GO:0019901	protein kinase binding	0.00017
GO:0008574	plus-end-directed microtubule motor activity	0.000268
GO:0010997	anaphase-promoting complex binding	0.000523
GO:0016887	ATP hydrolysis activity	0.000625
GO:0003678	DNA helicase activity	0.000895
GO:0005049	nuclear export signal receptor activity	0.00122
GO:0005509	calcium ion binding	0.00175
GO:0005092	GDP-dissociation inhibitor activity	0.00186
GO:0061575	cyclin-dependent protein serine/threonine kinase activator activity	0.00229
GO:0031267	small GTPase binding	0.00293
GO:0004712	protein serine/threonine/tyrosine kinase activity	0.00318
GO:0016538	cyclin-dependent protein serine/threonine kinase regulator activity	0.00368
GO:0035174	histone serine kinase activity	0.00475
GO:0086083	cell adhesive protein binding involved in bundle of His cell-Purkinje myocyte communication	0.00507
GO:0042393	histone binding	0.00507
GO:0051015	actin filament binding	0.00516
GO:0008270	zinc ion binding	0.00569
GO:0043130	ubiquitin binding	0.0059

### Sheet: Biological process
Biological process
GO Code	GO Terms Description	P-value
GO:0007052	mitotic spindle organization	1.11e-15
GO:0007059	chromosome segregation	3.46e-15
GO:0000278	mitotic cell cycle	2.85e-13
GO:0000070	mitotic sister chromatid segregation	4.41e-12
GO:0000281	mitotic cytokinesis	1.06e-09
GO:0007094	mitotic spindle assembly checkpoint signaling	1.63e-09
GO:0007080	mitotic metaphase plate congression	2.54e-09
GO:0000086	G2/M transition of mitotic cell cycle	2.22e-08
GO:0006270	DNA replication initiation	5.73e-08
GO:0045143	homologous chromosome segregation	3.37e-07
GO:0051256	mitotic spindle midzone assembly	3.37e-07
GO:0007051	spindle organization	9.55e-07
GO:0007186	G protein-coupled receptor signaling pathway	1.24e-06
GO:0000079	regulation of cyclin-dependent protein serine/threonine kinase activity	2.18e-06
GO:0051315	attachment of mitotic spindle microtubules to kinetochore	2.62e-06
GO:0034501	protein localization to kinetochore	4.41e-06
GO:0051310	metaphase plate congression	7.03e-06
GO:0007057	spindle assembly involved in female meiosis I	1.22e-05
GO:0008283	cell population proliferation	1.26e-05
GO:0006260	DNA replication	1.44e-05
GO:0007049	cell cycle	1.9e-05
GO:0007018	microtubule-based movement	2.07e-05
GO:0007019	microtubule depolymerization	2.25e-05
GO:0010971	positive regulation of G2/M transition of mitotic cell cycle	2.85e-05
GO:0090307	mitotic spindle assembly	3.18e-05
GO:0000915	actomyosin contractile ring assembly	4.79e-05
GO:0051754	meiotic sister chromatid cohesion, centromeric	4.79e-05
GO:0000132	establishment of mitotic spindle orientation	5.38e-05
GO:0006468	protein phosphorylation	5.72e-05
GO:0051983	regulation of chromosome segregation	8.09e-05
GO:0007131	reciprocal meiotic recombination	9.47e-05
GO:0006275	regulation of DNA replication	9.55e-05
GO:0006281	DNA repair	0.000112
GO:0007095	mitotic G2 DNA damage checkpoint signaling	0.000113
GO:0046602	regulation of mitotic centrosome separation	0.000118
GO:0051177	meiotic sister chromatid cohesion	0.000118
GO:0044772	mitotic cell cycle phase transition	0.000121
GO:0007088	regulation of mitotic nuclear division	0.000152
GO:0051383	kinetochore organization	0.000231
GO:0051382	kinetochore assembly	0.000232
GO:1901796	regulation of signal transduction by p53 class mediator	0.000248
GO:0000462	maturation of SSU-rRNA from tricistronic rRNA transcript (SSU-rRNA, 5.8S rRNA, LSU-rRNA)	0.000281
GO:0006268	DNA unwinding involved in DNA replication	0.000311
GO:0007064	mitotic sister chromatid cohesion	0.000311
GO:0032465	regulation of cytokinesis	0.000377
GO:0051988	regulation of attachment of spindle microtubules to kinetochore	0.000398
GO:0071459	protein localization to chromosome, centromeric region	0.000398
GO:0045740	positive regulation of DNA replication	0.000479
GO:0007076	mitotic chromosome condensation	0.000523
GO:0008340	determination of adult lifespan	0.000523
GO:0042176	regulation of protein catabolic process	0.000523
GO:0060236	regulation of mitotic spindle organization	0.000523
GO:0000022	mitotic spindle elongation	0.000531
GO:0006597	spermine biosynthetic process	0.000531
GO:0031106	septin ring organization	0.000531
GO:0045841	negative regulation of mitotic metaphase/anaphase transition	0.000531
GO:0072139	glomerular parietal epithelial cell differentiation	0.000531
GO:0008380	RNA splicing	0.000565
GO:0006974	cellular response to DNA damage stimulus	0.000591
GO:0000077	DNA damage checkpoint signaling	0.000887
GO:0050911	detection of chemical stimulus involved in sensory perception of smell	0.000905
GO:0010389	regulation of G2/M transition of mitotic cell cycle	0.000922
GO:0055015	ventricular cardiac muscle cell development	0.000922
GO:0051598	meiotic recombination checkpoint signaling	0.00157
GO:0110032	positive regulation of G2/MI transition of meiotic cell cycle	0.00157
GO:2000768	positive regulation of nephron tubule epithelial cell differentiation	0.00157
GO:0008608	attachment of spindle microtubules to kinetochore	0.00175
GO:0097581;	lamellipodium organization	0.00393
