## Supplemental Table 3 for "Cytoskeleton remodeling induced by SMYD2 methyltransferase drives breast cancer metastasis"

### Sheet: Spearman_correlation_coefficien
Table S3. Spearman correlation analysis between SMYD2 and SMYD2 substrates expression levels in non-metastatic vs metastatic breast cancers.
Gene	Non-metastatic: K Spearman	Non-metastatic: p-value	Metastatic: K Spearman	Metastatic: p-value
BCAR3	-0.07	2.8e-02*	0.53	1.6e-02*
RTF1	-0.19	8.0e-10***	-0.45	4.6e-02*
KPNA2	0.32	1.3e-26***	0.37	1.1e-01
CUTC	0.01	8.5e-01	0.37	1.1e-01
KLC1	0.03	3.4e-01	-0.34	1.4e-01
UBR7	-0.18	5.4e-09***	-0.26	2.6e-01
KIF5B	0.02	5.4e-01	-0.25	3.0e-01
HSPB1	-0.06	4.3e-02*	0.21	3.8e-01
ATP5F1A	-0.19	3.5e-10***	-0.19	4.2e-01
RNF214	0.07	3.3e-02*	0.19	4.2e-01
VWA5A	-0.22	1.7e-12***	0.16	5.0e-01
ACTBL2	0.18	2.1e-09***	0.16	5.0e-01
DIAPH1	0.18	1.5e-09***	0.14	5.7e-01
ACAD9	0.14	7.5e-06***	0.14	5.4e-01
PRRC2C	0.25	2.8e-16***	-0.13	5.9e-01
TUBB4B	0.06	4.0e-02*	0.10	6.7e-01
DBNL	-0.00	9.9e-01	0.08	7.5e-01
TFG	0.22	1.0e-12***	-0.04	8.6e-01
LSM14B	0.18	3.4e-09***	0.04	8.6e-01
AHNAK	-0.22	2.8e-13***	0.03	9.1e-01
DIS3	0.07	2.3e-02*	0.03	9.0e-01
HSD17B10	0.07	2.0e-02*	0.03	8.9e-01
ACTC1	-0.00	9.5e-01	0.03	9.0e-01
XPO1	0.27	6.2e-19***	-0.01	9.6e-01
TUBB	0.29	2.0e-22***	0.01	9.6e-01
